# Delineation of signaling routes that underlie differences in macrophage phenotypic states

**DOI:** 10.1101/2024.01.12.574349

**Authors:** Tiberiu Totu, Jonas Bossart, Katharina Hast, Chen Li, Markus Rottmar, Bettina Sobottka, Guocan Yu, Vanesa Ayala-Nunez, Marija Buljan

## Abstract

Macrophages represent a major immune cell type in tumor microenvironments, they exist in multiple functional states and are of a strong interest for therapeutic reprogramming. While signaling cascades defining pro-inflammatory macrophages are better characterized, pathways that drive polarization in immunosuppressive macrophages are incompletely mapped. Here, we performed an in-depth characterization of signaling events in primary human macrophages in different functional states using mass spectrometry-based proteomic and phosphoproteomic profiling. Analysis of direct and indirect footprints of kinase activities has suggested PAK2 and PKCα kinases as important regulators of *in vitro* immunosuppressive macrophages (IL-4/IL-13 or IL-10 stimulated). Network integration of these data with the corresesponding transcriptome profiles has further highlighted FOS and NCOR2 as central transcription regulators in immunosuppressive states. Furthermore, we retrieved single cell sequencing datasets for tumors from cancer patients and found that the unbiased signatures identified here through proteomic analysis were able to successfully separate pro-inflammatory macrophage populations in a clinical setting and could thus be used to expand state-specific markers. This study contributes to in-depth multi-omics characterizations of macrophage phenotypic landscapes, which could be valuable for assisting future interventions that therapeutically alter immune cell compartments.

**Highlights:**

- Global proteomic characterization of primary human macrophages in different states
- Mapping of main signaling events through in-depth data analysis
- PKCα and PAK2 kinases are important regulators of immunosuppressive macrophages
- Proteomic signatures enable accurate detection of pro-inflammatory macrophages in patient tumors
