## Supplementary material for "Delineation of signaling routes that underlie differences in macrophage phenotypic states": Table S2

### Sheet: Guide
Pathway over-representation analysis for the differentially expressed proteins and phosphoproteins
Column	Description
Pathway	Pathway name
p-value	Associated p-value
FDR	Benjamini-Hochberg corrected p-values
Source	Pathway database
External Id	Identfier of the selected pathway used by the corresponding Pathway database
Members Input overlap	Uniprot or NCBI Ids of the upregulated proteins that belong to the resepctive pathway
Info: In gray there are some non-significant hits that are consistent with the significant and evaluated ones.

### Sheet: M1VsM2a
	Pathway	p-value	FDR	Source	Members Input overlap	External Id
Proteomics	Interferon alpha/beta signaling	1.3622e-11	6.39802e-09	Reactome	P20592; P09913; O14879; P05161; Q96AZ6; Q01628; P18031; Q10589; Q9UMW8; Q8WXG1; P20591; Q13325; P10321; P04439; P30511; Q15306; Q15646; P29728; P32456; Q9Y6K5	R-HSA-909733
	Interferon Signaling	2.36964e-11	6.39802e-09	Reactome	O14879; P05161; Q8WXG1; P16070; P10321; P29590; P19525; Q15306; O14933; P32456; Q9UII4; P05362; P17706; Q01628; P18031; Q9UMW8; P32455; P29728; P02795; P20592; P20591; Q96PP8; Q96PP9; Q10589; Q13325; Q15646; P04439; P09913; Q96AZ6; P30511; Q9Y6K5	R-HSA-913531
	negative regulation of viral genome replication	7.11303e-12	1.58052e-08	GOTERM_BP_DIRECT	Q9BYX4; O15162; Q15646; Q13325; P31941; Q8WXG1; P20591; Q10589; Q9Y6K5; P19525; Q7Z2W4; Q9HC16; P05161; Q53GL7; P29728; Q96AZ6; P02788; Q15025; Q01628	GO:45071
	defense response to virus	2.12106e-09	2.3565e-06	GOTERM_BP_DIRECT	Q9BYX4; O15162; Q53G44; Q8WXG1; Q10589; Q9Y6K5; P59666; Q8IXQ6; A6NK06; P19525; Q9HC16; P29728; P25942; Q96AZ6; P20592; Q01628; Q8TDB6; P09913; Q15646; Q13325; P31941; Q9UII4; P20591; P32455; Q9H0P0; Q86WV6; O14879; Q7Z2W4; P05161; Q9H1C4	GO:51607
	innate immune response	2.52258e-08	1.86839e-05	GOTERM_BP_DIRECT	Q9BYX4; O43353; Q9BTV4; P09769; Q8WXG1; P04439; Q10589; Q9Y6K5; Q460N5; P29590; Q8IXQ6; Q96CV9; P14598; P19525; Q00653; Q01201; Q9HC16; P29728; Q96AZ6; P02788; P20592; P05155; Q9UN86; Q8N149; Q8TDB6; P09913; Q15646; Q13325; P31941; Q9UII4; P20591; Q8IY34; Q86WV6; P10321; O14879; Q7Z2W4; P08174; Q04864; Q13291; O94919; Q9H1C4; P05026; P10909	GO:0045087
	Interferon gamma signaling	1.01697e-06	0.000159795	Reactome	P29728; P05362; P17706; Q96PP8; P18031; Q96PP9; P02795; P10321; P29590; P30511; P16070; Q15306; Q15646; P32456; P32455; P04439; Q9Y6K5	R-HSA-877300
	Immunoregulatory interactions between a Lymphoid and a non-Lymphoid cell	1.18367e-06	0.000159795	Reactome	Q9NQ25; P05362; P60033; P25942; P41217; P10321; P29016; P29017; Q6PI73; P30511; Q8TDQ1; Q92692; P20701; Q8NHJ6; P04439; Q8N149	R-HSA-198933
	Cytokine Signaling in Immune system	1.49407e-06	0.000161359	Reactome	O14879; P05161; Q8WXG1; Q01201; P10321; P29590; P16070; P19525; Q15306; P32456; Q9UII4; P05362; P17706; Q96PP8; P18031; O00182; Q96PP9; P32455; P25942; P29728; P02795; P20592; P20591; Q01628; Q9UMW8; Q10589; Q13325; Q00653; O43353; Q15646; P04439; P09913; P01589; Q14213; Q96AZ6; P01584; P35637; P30511; O14933; Q9Y6K5	R-HSA-1280215
	response to virus	4.69274e-06	0.00260681	GOTERM_BP_DIRECT	Q9BYX4; P09913; Q15646; P09769; Q8WXG1; P20591; Q10589; Q9Y6K5; Q8TCB0; P19525; O14879; Q99731; Q7Z2W4; P05161; P29728; Q96AZ6; P20592; Q01628; P10909	GO:0009615
	SLC-mediated transmembrane transport	6.57001e-05	0.00591301	Reactome	Q96T83; Q8IY34; Q9HAS3; Q9H936; Q8TAD4; P43003; Q15758; P11169; Q8IWA5; Q92504; Q9UGQ3; P31641; Q9BZD2; Q9Y6M5	R-HSA-425407
	Cell adhesion molecules - Homo sapiens (human)	0.00015928	0.0122873	KEGG	P23229; P05362; P42081; P25942; P16150; Q13740; P10321; P30511; O95297; Q92692; P20701; Q9NZQ7; P04439	path:hsa04514
	Epstein-Barr virus infection - Homo sapiens (human)	0.00038631	0.0260759	KEGG	P05161; Q01201; P10321; Q9Y6K5; P16070; P19525; Q13761; Q03518; Q03519; P05362; P25445; P21580; P29728; Q16611; P02778; P25942; Q00653; P20701; P04439; O15533; P08670; P30511	path:hsa05169
Phosphoproteomics	Cell adhesion molecules - Homo sapiens (human)	0.00038674	0.014886	KEGG	3122;3105;3689;5788;3107;5817;6693;5175;941;6404;5819;29126;3383;942	path:hsa04514
	Interferon gamma signaling	0.00061142	0.014886	Reactome	3717;3122;3105;3107;2209;960;5771;5770;6672;5371;6772;7706;115362;3383	R-HSA-877300
	SLC-mediated transmembrane transport	0.0007203	0.014886	Reactome	9123;6522;6515;6556;6558;91749;55676;353189;347734;84679;11182;9990;9056;7779;6509;25800;64116	R-HSA-425407

### Sheet: M1VsM2c
	Pathway	p-value	FDR	Source	Members Input overlap	External Id
Proteomics	Interferon Signaling	1.88205e-16	1.2478e-13	Reactome	Q15306; P05161; P42224; Q9Y4X5; P16070; P10321; P29590; P19525; P01911; O14933; P32456; Q9UII4; P05362; P52630; P18031; O14879; Q9UMW8; P32455; P29728; P61769; P02795; P20592; P20591; Q96PP8; Q96PP9; Q10589; Q8WXG1; P79483; P00973; P01920; P01906; Q15646; P04439; P01903; P09913; Q96AZ6; Q13325; P55265; P63165; P30511; Q9Y6K5	R-HSA-913531
	Interferon alpha/beta signaling	6.61072e-13	2.19145e-10	Reactome	O14879; P05161; Q8WXG1; P10321; Q9Y6K5; Q15306; P32456; P52630; P18031; P29728; P20592; P20591; Q9UMW8; Q10589; P42224; P00973; Q15646; P04439; P09913; Q96AZ6; Q13325; P30511; P55265	R-HSA-909733
	Interferon gamma signaling	9.47127e-12	2.09315e-09	Reactome	P42224; P10321; P29590; P16070; Q15306; P32455; P32456; P05362; P18031; P29728; P61769; P02795; Q96PP8; Q96PP9; P79483; P00973; P01920; P01906; Q15646; P04439; P01903; P01911; P63165; P30511; Q9Y6K5	R-HSA-877300
	Herpes simplex virus 1 infection - Homo sapiens (human)	5.62876e-09	9.32966e-07	KEGG	Q08170; P01584; P42224; Q9BYX4; P99999; Q9Y6K5; P01911; P19525; Q03518; Q03519; P52630; P25445; P08648; Q86V81; P29728; P61769; Q7Z434; Q10589; P79483; P12931; P00973; P01920; P01906; P04439; P01903; O15533; Q9UKJ1; Q13243; P10321; P30511; Q92692; P29590	path:hsa05168
	negative regulation of viral genome replication	5.26069e-10	1.33411e-06	GOTERM_BP_DIRECT	Q9BYX4; Q15646; Q13325; P31941; Q8WXG1; P20591; Q10589; Q7Z434; Q9Y6K5; P19525; Q7Z2W4; Q9HC16; P05161; Q53GL7; P29728; Q96AZ6; P02788; P00973; Q15025	GO:0045071
	Cytokine Signaling in Immune system	1.65226e-08	2.1909e-06	Reactome	O14879; P05161; P42224; Q9Y4X5; P10321; P29590; Q15306; P16070; P01911; P32455; P32456; Q9UII4; P05362; P52630; P18031; O00182; Q96PP9; Q13501; P25942; P29728; P61769; P02795; P20592; P20591; Q96PP8; Q9UMW8; Q10589; Q8WXG1; P79483; Q13325; P01920; Q00653; O43353; P01906; Q15646; P26951; P04439; P01903; P09913; P01589; Q14213; Q96AZ6; P19525; P00973; P55265; P01584; P35637; P63165; P30511; O14933;…	R-HSA-1280215
	Hematopoietic cell lineage - Homo sapiens (human)	1.40442e-07	1.46115e-05	KEGG	P23229; P02786; P29016; P11215; P08174; P01589; P01584; P28907; P79483; P26951; P01920; P29017; P08648; P16070; P01906; P01911; P01903	path:hsa04640
	Cell adhesion molecules - Homo sapiens (human)	1.54269e-07	1.46115e-05	KEGG	P23229; P05362; Q9Y624; P11215; P42081; Q13740; P25942; P16150; P79483; P20701; P01920; P10321; P30511; Q92692; P01906; Q9NZQ7; P01911; P04439; P01903	path:hsa04514
	Autoimmune thyroid disease - Homo sapiens (human)	7.13846e-07	4.7328e-05	KEGG	P42081; P25942; P25445; P79483; P01920; P10321; P30511; P01906; P01911; P04439; P01903	path:hsa05320
	Graft-versus-host disease - Homo sapiens (human)	7.13846e-07	4.7328e-05	KEGG	P42081; P25445; P01584; P79483; P01920; P10321; P30511; P01906; P01911; P04439; P01903	path:hsa05332
	Allograft rejection - Homo sapiens (human)	7.13846e-07	4.7328e-05	KEGG	P42081; P25942; P25445; P79483; P01920; P10321; P30511; P01906; P01911; P04439; P01903	path:hsa05330
	defense response to virus	4.45941e-08	5.65453e-05	GOTERM_BP_DIRECT	Q9BYX4; P52630; Q53G44; Q8WXG1; P55265; Q10589; Q9Y6K5; P59666; Q8IXQ6; O60828; A6NK06; P19525; P42224; Q9HC16; P29728; P25942; Q96AZ6; P20592; P09913; Q15646; Q13325; P31941; Q9UII4; P20591; Q7Z434; P32455; Q9H0P0; O14879; Q7Z2W4; P05161; P00973; Q9H1C4	GO:0051607
	Epstein-Barr virus infection - Homo sapiens (human)	1.20226e-06	7.24632e-05	KEGG	P05161; P42224; O00221; P10321; Q9Y6K5; P16070; P01911; P01906; Q03518; Q03519; P05362; P52630; P25445; P21580; P29728; P61769; Q7Z434; P02778; P19525; P25942; P79483; P00973; P01920; Q00653; P20701; P04439; P01903; O15533; P08670; P99999; P30511	path:hsa05169
	Type I diabetes mellitus - Homo sapiens (human)	1.77288e-06	9.79514e-05	KEGG	P42081; P25445; P01584; P79483; P01920; P10321; P30511; P01906; P01911; P04439; P01903	path:hsa04940
	Viral myocarditis - Homo sapiens (human)	4.79827e-06	0.000244712	KEGG	P05362; P42081; P08174; P25942; P99999; P79483; P20701; P01920; P10321; P30511; P01906; P01911; P04439; P01903	path:hsa05416
	Influenza A - Homo sapiens (human)	2.76089e-05	0.00130748	KEGG	Q8WXG1; Q9BYX4; P99999; P29590; P19525; P01911; P05362; P52630; P25445; P29728; P20592; Q7Z434; P02778; P20591; P42224; Q9Y6K5; P79483; P00973; P01920; P01906; P01903; P01584; P62491; P55265	path:hsa05164
	innate immune response	1.73999e-06	0.00147087	GOTERM_BP_DIRECT	Q9BYX4; O43353; Q9BTV4; P09769; Q8WXG1; P04439; P55265; Q10589; Q9Y6K5; P29590; Q8IXQ6; O60828; P12931; Q96CV9; P14598; P19525; Q00653; Q9HC16; Q96PK6; P29728; Q96AZ6; P02788; P20592; P05155; Q9UN86; P61769; Q8N149; P09913; Q15646; Q13325; P31941; Q9UII4; P20591; Q8IY34; Q7Z434; P11215; P10321; O14879; Q7Z2W4; P08174; Q13291; P57088; P43243; P00973; Q9H1C4; P10909	GO:0045087
	response to virus	2.57603e-06	0.0016332	GOTERM_BP_DIRECT	Q9BYX4; P09913; Q15646; O00626; P09769; Q8WXG1; P20591; P55265; Q10589; Q9Y6K5; P12931; Q8TCB0; P19525; O14879; Q99731; Q7Z2W4; P05161; P29728; Q96AZ6; P20592; P00973; P10909	GO:0009615
	immune response	7.74388e-06	0.0039277	GOTERM_BP_DIRECT	P29016; P29017; O00626; Q53G44; P04439; Q9Y487; O60449; P17676; Q8TCB0; P01911; O15533; P79483; Q9NZQ7; P61769; P25445; P30511; P48960; O00178; P42081; P32456; P10321; P01906; Q99731; P01903; P16150; P01920; P01589; P01584	GO:0006955
	Immunoregulatory interactions between a Lymphoid and a non-Lymphoid cell	0.000105841	0.00467817	Reactome	Q9NQ25; P05362; Q9UKJ1; Q8N149; P25942; P41217; P10321; P29016; P29017; P30511; Q92692; P20701; P61769; P04439; Q8NHJ6	R-HSA-198933
	Cytokine-cytokine receptor interaction - Homo sapiens (human)	0.000195511	0.00810148	KEGG	O00626; P02778; P01589; Q99731; P25445; P01584; Q9H2A7; P26951; P25942; Q14213	path:hsa04060
	Antiviral mechanism by IFN-stimulated genes	0.000234277	0.0091368	Reactome	P20592; Q9UII4; Q9Y4X5; P05161; P42224; P00973; P20591; Q9Y6K5; P19525; Q15646; O14933; P29728	R-HSA-1169410
	positive regulation of T cell mediated cytotoxicity	2.18869e-05	0.00925085	GOTERM_BP_DIRECT	P30511; P29016; P29017; P01903; P04439; P01911; Q99572; P61769; Q03519; P10321	GO:0001916
	Intestinal immune network for IgA production - Homo sapiens (human)	0.000390374	0.0143788	KEGG	P42081; P25942; P79483; P01920; P01906; P01911; P01903	path:hsa04672
	adaptive immune response	4.69217e-05	0.0169991	GOTERM_BP_DIRECT	P29016; O43353; Q9UQV4; P29017; Q13740; P04439; P42081; Q9NQ25; P10321; P01906; P01903; Q13291; P01911; P79483; Q96RQ9; P01920; Q9NZQ7; Q03518; Q03519; Q6P179; Q9H1C4; Q8NHJ6	GO:0002250
	Measles - Homo sapiens (human)	0.000780858	0.0272478	KEGG	P20592; Q7Z434; P20591; P52630; P01589; P01584; P25445; P42224; Q13291; P21580; Q9BYX4; P00973; P99999; P55265; P29728; P19525; Q9Y6K5	path:hsa05162
	mRNA 3,-end processing	0.000851714	0.0282343	Reactome	Q6UN15; Q9BY77; Q96QD9; Q08170; Q05519; O75152; Q13243; Q92797; Q12996; Q86V81; Q9Y3Y2; P33240; Q9UKF6	R-HSA-72187
	Staphylococcus aureus infection - Homo sapiens (human)	0.00107887	0.0340613	KEGG	P05362; P11215; P79483; P59666; P01920; P00751; P20701; P01906; P01911; P01903	path:hsa05150
Phosphoproteomics	RHO GTPase cycle	0.00032472	0.020416	Reactome	79658;26030;8773;9826;7204;6793;9855;8987;9217;752;10298;3183;7431;1535;27316;7112;9938;27;2010;224;10409;393;11135;9590;667;10970;6654;392;2802;11214;29;7074;2873;5058;5062;4650;8776;6709;2889;23513;3930;10928;4296;57514;55704;65124;139818;89846;26092;91452;55114;253959;55004;5930;257106;221472;3895;157285;26230;55852;94134;10250;10006;117289;9732;81704;23256;55023;1794;23526;9138;9181;55619;942…	R-HSA-9012999
	Cell adhesion molecules - Homo sapiens (human)	0.00038521	0.020416	KEGG	3122;3105;3689;5788;3107;5817;6693;5175;3683;941;6383;6404;80381;5819;6614;29126;50848;3383;942	path:hsa04514
	Interferon gamma signaling	0.0077327	0.27322	Reactome	3717;3122;3105;3107;2209;960;5771;5770;6672;5724;5777;5371;6772;5580;7706;115362;3383	R-HSA-877300

### Sheet: M2aVsM1
	Pathway	p-value	FDR	Source	Members Input overlap	External Id
Proteomics	Lysosome - Homo sapiens (human)	4.56385e-11	1.89856e-08	KEGG	P10619; P50897; Q9NZ52; P06865; Q9UBR2; P15289; P10253; O00462; P16278; P07602; P61916; Q9UJY5; P25774; Q8NBK3; P07686; Q8NCC3; P15848; P07858; P17050; P04066; Q99538; P51688; O00754; Q99519; P53634; P13686	path:hsa04142
	Other glycan degradation - Homo sapiens (human)	4.9111e-07	0.000102151	KEGG	Q9Y2E5; P04066; O00754; Q99519; P16278; P07686; O00462; P06865	path:hsa00511
	Glycosphingolipid metabolism	1.38248e-06	0.000191704	Reactome	P10619; Q8NBK3; P15289; Q99519; P16278; P07602; P15848; P07686; P06865	R-HSA-1660662
	Scavenging of heme from plasma	2.89655e-06	0.000301242	Reactome	Q86VB7; P68871; P69905; Q07954	R-HSA-2168880
	Binding and Uptake of Ligands by Scavenger Receptors	9.65497e-06	0.000803294	Reactome	Q86VB7; Q07954; Q9NY15; P21757; P16671; P68871; P69905	R-HSA-2173782
	Amino sugar and nucleotide sugar metabolism - Homo sapiens (human)	3.18651e-05	0.00220931	KEGG	Q9Y5P6; Q7L1T6; Q9Y303; P51606; P07686; Q3KQV9; Q9BXD5; P46926; Q14376; P06865; P34949	path:hsa00520
	Sphingolipid metabolism	3.95075e-05	0.00234787	Reactome	P15289; Q8NBK3; P10619; Q99519; P16278; P07602; P15848; P07686; O95470; P06865	R-HSA-428157
	Synthesis of substrates in N-glycan biosythesis	0.000225972	0.0117506	Reactome	Q9Y5P6; P10619; P34949; Q99519; Q9Y303; P51606; P16278; Q9BXD5	R-HSA-446219
	Glycosaminoglycan degradation - Homo sapiens (human)	0.000279996	0.012942	KEGG	P15848; P51688; P06865; P07686; P16278	path:hsa00531
	CS/DS degradation	0.000481134	0.0171184	Reactome	P15848; P06865; P07686	R-HSA-2024101
	Erythrocytes take up carbon dioxide and release oxygen	0.000493799	0.0171184	Reactome	P68871; P69905; Q7L1T6	R-HSA-1237044
	O2/CO2 exchange in erythrocytes	0.000493799	0.0171184	Reactome	P68871; P69905; Q7L1T6	R-HSA-1480926
	Biosynthesis of the N-glycan precursor (dolichol lipid-linked oligosaccharide, LLO) and transfer to a nascent protein	0.000775493	0.0248158	Reactome	Q9Y5P6; P34949; Q99519; P10619; P51606; P16278; Q9BXD5; Q9Y303	R-HSA-446193
	Sialic acid metabolism	0.00108118	0.0321264	Reactome	P10619; Q9BXD5; Q99519; P16278	R-HSA-4085001
	Class A/1 (Rhodopsin-like receptors)	0.00131333	0.0327794	Reactome	Q9BYT8; P32249; P07602; Q9NRV9; P25089; Q96G91	R-HSA-373076
	The activation of arylsulfatases	0.00181232	0.0327794	Reactome	P15848; Q8NBK3; P15289	R-HSA-1663150
	Keratan sulfate degradation	0.00181232	0.0327794	Reactome	P07686; P06865; P16278	R-HSA-2022857
	Glycosphingolipid biosynthesis - ganglio series - Homo sapiens (human)	0.00181232	0.0327794	KEGG	P07686; P06865; P16278	path:hsa00604
	Erythrocytes take up oxygen and release carbon dioxide	0.00181232	0.0327794	Reactome	P68871; P69905	R-HSA-1247673
	Heme signaling	0.00181232	0.0327794	Reactome	P68871; P69905	R-HSA-9707616
	Glycosphingolipid biosynthesis - globo and isoglobo series - Homo sapiens (human)	0.00181232	0.0327794	KEGG	P06865; P07686; P17050	path:hsa00603
	Lysosomal oligosaccharide catabolism	0.00181232	0.0327794	Reactome	O00462; Q9Y2E5; O00754	R-HSA-8853383
	Formation of xylulose-5-phosphate	0.00181232	0.0327794	Reactome	P14550; Q9Y2S2; Q00796	R-HSA-5661270
	Metabolism of carbohydrates	0.00236444	0.0409836	Reactome	P00352; Q9Y2E5; Q9Y2S2; P08237; P10253; P51688; O00462; Q8TED4; P07686; P16278; P15848; O00754; P46926; Q00796; Q14376; P14550; P06865; P06737	R-HSA-71387
	Innate Immune System	0.00254006	0.0422667	Reactome	P01730; Q9H8H3; Q9UQB8; Q99519; P08637; P10619; Q9H0E2; Q8IV08; P35237; P06737; Q9NNX6; P08571; P68871; O00584; Q9H257; Q9UBR2; O95999; Q6XQN6; P15289; P10253; O00462; P06756; P07602; P07686; P81605; O94973; P46108; Q7Z3J2; Q9NZC2; P25774; Q96J02; Q7L576; Q9UKW4; P12318; P15848; P16671; P61916; P07858; P16278; Q93091; Q8IUN9; O15530; P04066; Q99538; O00754; Q9NZK5; P53634; Q02156; O95352; P02747;…	R-HSA-168249
Phosphoproteomics	Nervous system development	1.4766e-05	0.00050204	Reactome	57698;7305;23396;23380;23122;8986;25;3685;1385;1072;6464;5605;27;2932;6197;3984;10093;60;6711;5062;6195;4665;6453;219699;30011;64218;2909;51466;9846;28964;5578;2242;5566;4478;1213;776	R-HSA-9675108
	mTOR signaling pathway - Homo sapiens (human)	6.8889e-05	0.0011711	KEGG	3551;9681;5894;673;5605;2475;7249;2932;6197;55615;6195;6794;55004;9663;84219;5170;5578;208;7248;1975;84335	path:hsa04150
	Insulin signaling pathway - Homo sapiens (human)	0.002021	0.022905	KEGG	10603;3551;5565;5894;2997;673;867;6464;5605;2475;5256;7249;2932;572;23265;5170;5566;208;2889;7248;5573	path:hsa04910
	Clathrin-mediated endocytosis	0.010066	0.078778	Reactome	274;23149;8867;10618;23396;22905;867;10093;1601;115548;26130;6453;22848;30011;85021;58513;1213;8673	R-HSA-8856828
	Synthesis of PIPs at the plasma membrane	0.011585	0.078778	Reactome	8867;23396;51552;8897;146850;64419;23533;54477;65977	R-HSA-1660499
	Neurexins and neuroligins	0.015448	0.087539	Reactome	26037;2037;9454;28988;23136	R-HSA-6794361

### Sheet: M2cVsM1
	Pathway	p-value	FDR	Source	Members Input overlap	External Id
Proteomics	Other glycan degradation - Homo sapiens (human)	2.67311e-08	1.39536e-05	KEGG	Q9NTJ4; Q9Y2E5; P04066; O00754; Q99519; P16278; P07686; O00462; P06865	path:hsa00511
	Lysosome - Homo sapiens (human)	1.19324e-07	3.11435e-05	KEGG	P10619; Q9NZ52; P06865; Q9UBR2; P15289; P10253; O00462; P16278; P07686; Q9UJY5; P25774; Q8NBK3; Q8NCC3; P15848; P07858; P34059; P17050; P04066; Q99538; O00754; Q99519; P53634	path:hsa04142
	Amino sugar and nucleotide sugar metabolism - Homo sapiens (human)	1.13204e-06	0.000196976	KEGG	Q9Y5P6; O15305; Q7L1T6; Q9Y303; P51606; P07686; Q3KQV9; Q9BXD5; P46926; O60547; Q14376; P06865; P34949	path:hsa00520
	Synthesis of substrates in N-glycan biosythesis	5.23988e-06	0.000683804	Reactome	Q9Y5P6; O15305; P34949; Q99519; Q9Y303; P51606; P16278; Q9BXD5; O60547; P10619	R-HSA-446219
	Glycosphingolipid metabolism	2.38592e-05	0.0024909	Reactome	P10619; Q8NBK3; P15289; Q99519; P16278; P15848; P07686; P06865	R-HSA-1660662
	Biosynthesis of the N-glycan precursor (dolichol lipid-linked oligosaccharide; LLO) and transfer to a nascent protein	2.87002e-05	0.00249692	Reactome	Q9Y5P6; O15305; Q9BXD5; P34949; Q99519; P10619; P51606; P16278; O60547; Q9Y303	R-HSA-446193
	Lysosomal oligosaccharide catabolism	4.49337e-05	0.00335077	Reactome	Q9NTJ4; O00462; Q9Y2E5; O00754	R-HSA-8853383
	Class A/1 (Rhodopsin-like receptors)	0.00022344	0.0145795	Reactome	Q9BYT8; P32249; P32248; P32246; P25089; P21730; Q96G91	R-HSA-373076
	oligosaccharide catabolic process	8.4784e-06	0.0164142	GOTERM_BP_DIRECT	Q01459; Q9Y2E5; Q9NTJ4; O00462; Q99519; P07686; O00754	GO:0009313
	Sphingolipid metabolism	0.000346754	0.0181518	Reactome	Q8NBK3; P15289; P10619; Q99519; P16278; P15848; P07686; O95470; P06865	R-HSA-428157
	Glycosaminoglycan degradation - Homo sapiens (human)	0.000347736	0.0181518	KEGG	P15848; P06865; P07686; P16278; P34059	path:hsa00531
	CS/DS degradation	0.000551911	0.0261907	Reactome	P15848; P06865; P07686	R-HSA-2024101
	Neutrophil degranulation	0.000623243	0.0271111	Reactome	Q9Y2J8; Q9H8H3; O94973; P10619; P05109; P35237; P06737; P16278; P08571; O00584; Q9UBR2; Q6XQN6; P15289; P10253; O00462; P06756; P07686; Q9Y315; Q6ZNJ1; Q8N423; P25774; Q7L576; P12318; P15848; P16671; Q9UHL4; P07858; P61225; P20160; P34059; Q99436; P09917; P17927; P04066; Q13576; O00754; Q99519; P53634; P63167; O95352; O75874; P55160; P21730; P01034	R-HSA-6798695
	Sialic acid metabolism	0.00128668	0.0470445	Reactome	P10619; Q9BXD5; Q99519; P16278	R-HSA-4085001
	Metabolism of carbohydrates	0.0015982	0.0470445	Reactome	P00352; Q9NTJ4; Q9Y2E5; Q9Y2S2; P08237; Q04446; P10253; O00462; P07686; P16278; P15848; O00754; P46926; Q00796; Q14376; P14550; Q9Y315; P06865; P06737	R-HSA-71387
	Glycine; serine and threonine metabolism - Homo sapiens (human)	0.00177685	0.0470445	KEGG	P20132; P50440; P34896; Q96GA7; P49419	path:hsa00260
	The activation of arylsulfatases	0.00207284	0.0470445	Reactome	P15848; Q8NBK3; P15289	R-HSA-1663150
	Keratan sulfate degradation	0.00207284	0.0470445	Reactome	P07686; P06865; P16278	R-HSA-2022857
	Glycosphingolipid biosynthesis - ganglio series - Homo sapiens (human)	0.00207284	0.0470445	KEGG	P07686; P06865; P16278	path:hsa00604
	Glycosphingolipid biosynthesis - globo and isoglobo series - Homo sapiens (human)	0.00207284	0.0470445	KEGG	P06865; P07686; P17050	path:hsa00603
	Dissolution of Fibrin Clot	0.00207284	0.0470445	Reactome	P35237; P50452; P05120	R-HSA-75205
	Valine; leucine and isoleucine biosynthesis - Homo sapiens (human)	0.00207284	0.0470445	KEGG	P20132; Q96GA7; P54687	path:hsa00290
	Synthesis of GDP-mannose	0.00207284	0.0470445	Reactome	Q9Y5P6; O15305; P34949	R-HSA-446205
	Formation of xylulose-5-phosphate	0.00207284	0.0470445	Reactome	P14550; Q9Y2S2; Q00796	R-HSA-5661270
Phosphoproteomics	Signaling by GPCR	7.6915e-05	0.0011537	Reactome	9826;1385;728;207;1230;6197;2787;5331;5580;29;6453;57580;9181;1240;5578;5576;5566;208;54331;1880;5573	R-HSA-372790
	Glucagon signaling pathway - Homo sapiens (human)	0.0035085	0.026314	KEGG	5565;5160;5315;1385;207;5331;55671;5566;208;5257	path:hsa04922
	Fc gamma R-mediated phagocytosis - Homo sapiens (human)	0.010287	0.046159	KEGG	274;3636;23396;3055;1072;207;10093;5580;5578;208	path:hsa04666
	HIF-1 signaling pathway - Homo sapiens (human)	0.012309	0.046159	KEGG	5230;226;5160;207;3101;5578;208;6774	path:hsa04066
	Endocytosis - Homo sapiens (human)	0.028243	0.070425	KEGG	274;23396;6643;10093;10890;23527;112936;387680;80223;30011;26286;51324;10564;8729;116985;27183	path:hsa04144
