## Supplementary material for "Delineation of signaling routes that underlie differences in macrophage phenotypic states": Table S6

### Sheet: Guide
Differentially expressed genes between M1- and M2-like macrophages
Column	Description
M1_sig	Signature to calculate M1 ModuleScores
M2_sig	Signature to calculate M2 ModuleScores
p_val	Associated p-value
avg_log2FC	Log2(Fold Change) of the average expression between the two groups
pct.1	Percentage of cells expressing the gene in the first group
pct.2	Percentage of cells expressing the gene in the second group
p_val_adj	Bonferroni corrected p-value
cluster	Direction
Gene_Symbol	Matched HGNC symbol

### Sheet: CD163
	p_val	avg_log2FC	pct.1	pct.2	p_val_adj	cluster	Gene_Symbol
	Sharma et al.
CD163 positive cells, 10th, 20th and 30th percentile	3.29226e-18	1.02045	0.587	0.444	6.65729e-14	M1-like	SPP1
	2.66568e-11	0.877111	0.48	0.385	5.39027e-07	M1-like	NUPR1
	0	3.05743	1	0	0	M2-like	CD163
	Gonzalez et al.
	1.29151e-27	1.30712	0.409	0.176	4.35161e-23	M1-like	CD24
	3.56304e-22	0.8431	0.894	0.833	1.20053e-17	M1-like	SPP1
	3.41149e-18	0.961196	0.281	0.095	1.14947e-13	M1-like	AARD
	2.01129e-17	0.903251	0.277	0.123	6.77683e-13	M1-like	ACTG2
	1.00063e-14	0.949589	0.239	0.119	3.37151e-10	M1-like	RAMP1
	6.31271e-13	0.790202	0.472	0.431	2.127e-08	M1-like	MFGE8
	1.30981e-10	0.831442	0.541	0.546	4.41326e-06	M1-like	FPR1
	0	2.39875	1	0	0	M2-like	CD163
	1.53835e-47	0.813137	0.757	0.387	5.18333e-43	M2-like	TGFBI
	3.06094e-35	0.784837	0.848	0.536	1.03135e-30	M2-like	LYZ
	4.08739e-35	0.870636	0.812	0.512	1.37721e-30	M2-like	S100A9
	2.36511e-13	3.49213	0.179	0.066	7.969e-09	M2-like	IGLC2
	3.88551e-12	0.907307	0.215	0.084	1.30918e-07	M2-like	CCL18
	2.56656e-11	1.38912	0.182	0.072	8.64777e-07	M2-like	IGHG1
	Sharma et al.
40th percentile	3.29226e-18	1.02045	0.587	0.444	6.65729e-14	M1-like	SPP1
	2.66568e-11	0.877111	0.48	0.385	5.39027e-07	M1-like	NUPR1
	0	3.05743	1	0	0	M2-like	CD163
	Gonzalez et al.
	6.36447e-17	0.950208	0.342	0.186	2.14445e-12	M1-like	CD24
	0	2.26887	1	0.223	0	M2-like	CD163
	2.71584e-22	0.792994	0.3	0.108	9.15075e-18	M2-like	MRC1
	6.04973e-19	0.828006	0.685	0.468	2.0384e-14	M2-like	RNASE1
	3.6104e-15	0.759987	0.453	0.295	1.21649e-10	M2-like	SEPP1
	2.03577e-08	1.77384	0.178	0.093	0.000685933	M2-like	IGLC2
	4.67852e-08	0.814777	0.213	0.116	0.00157638	M2-like	CCL18
	8.99041e-08	1.09762	0.183	0.096	0.00302923	M2-like	IGHG1
	Sharma et al.
50th percentile	3.29226e-18	1.02045	0.587	0.444	6.65729e-14	M1-like	SPP1
	2.66568e-11	0.877111	0.48	0.385	5.39027e-07	M1-like	NUPR1
	0	3.05743	1	0	0	M2-like	CD163
	Gonzalez et al.
	0	2.15357	1	0.378	0	M2-like	CD163
	2.20647e-24	0.898981	0.323	0.123	7.43446e-20	M2-like	MRC1
	1.37871e-17	0.883004	0.686	0.51	4.64544e-13	M2-like	RNASE1
	4.02464e-16	0.766321	0.137	0.027	1.35606e-11	M2-like	F13A1
	4.18856e-07	1.86971	0.187	0.1	0.0141129	M2-like	IGLC2
	8.67156e-07	0.826614	0.193	0.103	0.029218	M2-like	IGHG1

### Sheet: Proteomics
M1_sig	M2_sig		p_val	avg_log2FC	pct.1	pct.2	p_val_adj	cluster	Gene_Symbol
ACOD1 (IRG1)	ABI3		Sharma et al.
AFDN (MLLT4)	ACOT11		1.5586e-13	0.920951	0.376	0.139	3.15165e-09	M1-like	ISG20
AKAP13	ADAP1		1.7073e-11	0.793674	0.348	0.131	3.45234e-07	M1-like	WARS
ALAS1	ADAP2		6.60585e-11	0.832177	0.447	0.247	1.33577e-06	M1-like	GBP1
ANKRD22	ALDH1A1		4.85648e-10	1.23851	0.266	0.091	9.82028e-06	M1-like	CXCL10
APOBEC3A	APPL2		3.09875e-09	0.813321	0.22	0.061	6.26599e-05	M1-like	IL7R
APOL2	ARHGAP26		2.32564e-08	0.824043	0.326	0.162	0.000470268	M1-like	LGALS2
APOL3	ARHGAP4		8.70158e-39	1.2845	0.708	0.358	1.75955e-34	M2-like	FOLR2
BST2	ARSA		9.49454e-31	1.04119	0.846	0.56	1.91989e-26	M2-like	SEPP1
CALHM6 (FAM26F)	ARSB		3.93529e-30	1.16334	0.657	0.333	7.95755e-26	M2-like	SLC40A1
CCL19	BABAM2 (BRE)		1.39535e-26	0.927909	0.739	0.436	2.82153e-22	M2-like	DAB2
CD1B	BIN1		1.67309e-25	0.913988	0.745	0.461	3.38314e-21	M2-like	MS4A4A
CD274	BLVRB		4.82792e-25	0.985829	0.44	0.174	9.76254e-21	M2-like	GPR34
CD38	CD14		1.64994e-19	0.938708	0.251	0.089	3.33634e-15	M2-like	IGF1
CD40	CD163		1.2801e-17	0.853111	0.409	0.199	2.58848e-13	M2-like	FUCA1
CD86	CD163L1		1.54461e-17	0.791415	0.565	0.33	3.12336e-13	M2-like	CD163
CDC42SE2	CD209		2.1751e-12	0.764965	0.377	0.206	4.39828e-08	M2-like	STAB1
COG6	CD36
CRYBG1 (AIM1)	CHMP2A		Gonzalez et al.
CSTF3	CNRIP1		8.58814e-34	1.56916	0.956	0.824	2.89369e-29	M1-like	MT2A
DEFA3	COMMD1		6.75459e-33	1.36248	0.956	0.782	2.27589e-28	M1-like	ISG15
EBI3	CRYL1		5.3029e-27	1.3055	0.677	0.358	1.78676e-22	M1-like	VAMP5
ELOVL5	CSF1R		6.02536e-27	1.00494	0.657	0.341	2.03018e-22	M1-like	STAT1
ENSA	CST3		2.67589e-25	0.929844	0.768	0.559	9.01616e-21	M1-like	LAP3
EPSTI1	CTSC		2.69157e-25	1.2103	0.525	0.184	9.06898e-21	M1-like	GBP1
FAM177A1	CUL4B		1.02227e-24	0.846558	0.704	0.367	3.44445e-20	M1-like	MX1
FAS	CYB5R4		3.81619e-23	1.31037	0.64	0.288	1.28583e-18	M1-like	IFIT3
FBP1	DAB2		1.58953e-22	0.94831	0.492	0.118	5.35578e-18	M1-like	ISG20
FBXO6	DCD		3.90724e-22	0.816794	0.764	0.54	1.31651e-17	M1-like	PSMB9
FDX1	EMB		3.17818e-21	0.983771	0.653	0.43	1.07086e-16	M1-like	SNX10
FUS	F13A1		4.0932e-21	0.804536	0.357	0.051	1.37916e-16	M1-like	IGHV3-21
GBP1	FAH		7.98456e-21	0.85647	0.872	0.729	2.69032e-16	M1-like	PSME2
GBP4	FCGR2A		9.32945e-21	3.31929	0.434	0.093	3.14346e-16	M1-like	IGHG1
GBP5	FCGR3A		1.24755e-20	4.80735	0.434	0.089	4.20348e-16	M1-like	IGLC2
GLS	FCGRT		1.51444e-20	3.31053	0.404	0.054	5.10277e-16	M1-like	CXCL10
GPAT3	FOLR2		4.55108e-20	0.872453	0.495	0.194	1.53344e-15	M1-like	IL4I1
HLA-A	FUCA1		3.41355e-19	1.40731	0.572	0.235	1.15016e-14	M1-like	IFIT2
HSD11B1	GALE		2.61244e-18	0.877053	0.626	0.411	8.80235e-14	M1-like	SERPING1
HSP90AB4P	GAS7		2.68198e-18	2.0556	0.448	0.105	9.03666e-14	M1-like	IGHG3
IDO1	GATM		2.51339e-17	1.02703	0.522	0.249	8.46861e-13	M1-like	TNFSF10
IFI44	GLMP		1.09484e-16	0.838806	0.572	0.348	3.68894e-12	M1-like	PPA1
IFIH1	GLUL		3.51775e-16	1.35061	0.714	0.608	1.18527e-11	M1-like	SOD2
IFIT2	GNPDA1		1.41976e-15	1.098	0.677	0.54	4.78373e-11	M1-like	FAM26F
IFIT3	GPR183		5.21449e-15	1.20196	0.273	0.038	1.75697e-10	M1-like	CXCL9
IFIT5	GRAMD4		6.11944e-15	4.27352	0.485	0.141	2.06189e-10	M1-like	IGKC
ISG15	HAVCR2		9.14121e-15	0.78634	0.515	0.289	3.08004e-10	M1-like	RARRES3
ISG20	HECTD3		2.13129e-13	1.23627	0.239	0.033	7.18116e-09	M1-like	IGLV3-1
KMO	HEXA		2.70778e-13	1.06356	0.35	0.07	9.12358e-09	M1-like	IGHG4
LAMP3	HEXB		9.60446e-13	1.23755	0.323	0.054	3.23613e-08	M1-like	JCHAIN
LGALS3BP	HMOX1		3.20111e-12	1.18361	0.316	0.143	1.07858e-07	M1-like	MMP9
LHFPL2	ITSN1		5.65831e-12	0.932938	0.481	0.259	1.90651e-07	M1-like	IFIT1
LTF	LACC1		5.85782e-12	0.752839	0.667	0.497	1.97373e-07	M1-like	IFI27
LY75	LGMN		7.9884e-12	0.793186	0.522	0.321	2.69161e-07	M1-like	BCL2A1
MARCKSL1	LRP1		6.81357e-10	0.86255	0.576	0.441	2.29576e-05	M1-like	C15orf48
MFF	MANBA		7.8424e-09	4.38409	0.354	0.073	0.000264242	M1-like	IGLC3
MGST1	ME1		2.93467e-08	1.50225	0.791	0.76	0.000988809	M1-like	LYZ
MRAS	MGLL		5.76507e-07	0.783087	0.131	0.012	0.0194248	M1-like	CXCL11
MT2A	MPEG1		2.43301e-25	0.842534	0.527	0.273	8.19779e-21	M2-like	PDK4
MX1	MPI		1.76665e-22	0.950993	0.437	0.222	5.95256e-18	M2-like	SEPP1
MX2	MSR1		1.54819e-19	0.764996	0.75	0.606	5.21648e-15	M2-like	CD9
NDRG2	NAIP		4.17575e-16	0.761177	0.799	0.721	1.40698e-11	M2-like	LGMN
NFKB2	NAPRT		1.64405e-15	0.764183	0.664	0.556	5.53947e-11	M2-like	CFD
NMES1 (C15orf48)	NDUFA4
NT5C3A	NDUFB3
NUB1	NEU1
OAS2	NIF3L1
OAS3	NLN
OASL	NPL
OGA (MGEA5)	NUBP1
P2RX7	NUDT2
PLAUR	P2RY11
PLD1	PARP1
PML	PDPK1
PNPLA6	PITHD1
PNPT1	PLA2G15
PTGES	PLXDC2
PTGS2	PMVK
RBM17	PREX1
RCN1	PRKCE
RHOF	QPRT
RIPK2	RASA1
RSAD2	RENBP
SLAMF1	RNASE6
SLAMF7	RNASET2
SLC15A3	SAR1B
SLC27A3	SDF4
SLC29A3	SDSL
SLC2A3	SERINC1
SLC2A6	SERPINB2
SOAT1	SGPL1
SPN	SLC9A9
STX11	SLCO2B1
TAP1	STAB1
TAP2	SYPL1
TAPBP	TANGO2
TNFAIP3	TMEM176B
TRAF1	TRIM47
VAMP5	VPS50
WARS1 (WARS)	WDR64
XIRP1	WDR81

### Sheet: Core set
M1_sig	M2_sig		p_val	avg_log2FC	pct.1	pct.2	p_val_adj	cluster	Gene_Symbol
CCL5	ADORA3		Sharma et al.
CCL18	ALOX15		4.71968e-27	0.984177	0.563	0.235	9.54367e-23	M1-like	IRF1
CCR7	CCL13		1.37155e-25	1.12701	0.463	0.165	2.7734e-21	M1-like	GBP1
CD40	CCL17		5.78293e-25	0.92177	0.657	0.328	1.16937e-20	M1-like	IL1B
CXCL10	CCL18		1.28642e-22	1.59807	0.268	0.049	2.60128e-18	M1-like	CXCL10
CXCL11	CCL4		2.48982e-22	1.25122	0.301	0.065	5.03467e-18	M1-like	CXCL9
CXCL9	CD163		3.15861e-22	0.840429	0.74	0.449	6.38703e-18	M1-like	CXCL8
GBP1	CD200R (CD200R1)		9.03282e-16	0.899917	0.362	0.133	1.82653e-11	M1-like	CCL5
IDO1	F13A1		3.42472e-12	0.849741	0.227	0.067	6.92512e-08	M1-like	TNF
IL12A	FN1		8.50742e-12	0.791502	0.4	0.207	1.72028e-07	M1-like	IL32
IL12B	GATA3		1.16609e-22	0.94816	0.595	0.327	2.35794e-18	M2-like	MRC1
IL1B	IL17RB		1.45756e-22	1.26393	0.43	0.168	2.94733e-18	M2-like	F13A1
IL23A	IL4RA (IL4R)		1.70692e-21	1.02232	0.526	0.251	3.45157e-17	M2-like	STAB1
IL6	IRF4		3.17468e-20	0.821622	0.691	0.458	6.41952e-16	M2-like	CD163
IL8 (CXCL8)	MARCO
IRF1	MMP1		Gonzalez et al.
IRF5	MMP12		2.46355e-57	1.8012	0.898	0.602	8.30069e-53	M1-like	CXCL8
KYNU	MRC1		5.53713e-37	1.25017	0.91	0.791	1.86568e-32	M1-like	NFKBIA
PTX3	SOCS1		1.91536e-36	1.44508	0.819	0.588	6.45363e-32	M1-like	SOD2
TNF	SOCS3		1.07765e-33	1.03258	0.788	0.505	3.63105e-29	M1-like	CD83
	STAB1		1.11672e-33	1.28923	0.625	0.278	3.76269e-29	M1-like	DUSP2
	TG		1.17289e-31	0.887525	0.966	0.879	3.95194e-27	M1-like	DUSP1
	TGFB1		2.22814e-30	1.5917	0.632	0.252	7.5075e-26	M1-like	IL1B
	TGFBR2		1.07018e-27	0.804025	0.982	0.874	3.60587e-23	M1-like	CCL3
	TGM2		4.04331e-26	0.827252	0.813	0.566	1.36235e-21	M1-like	PPP1R15A
			4.09307e-26	0.776555	0.567	0.233	1.37912e-21	M1-like	IRF1
			4.05685e-25	0.807816	0.93	0.811	1.36692e-20	M1-like	JUNB
			9.47733e-25	0.96486	0.63	0.311	3.19329e-20	M1-like	CCL5
			2.10174e-24	0.791903	0.856	0.604	7.0816e-20	M1-like	SGK1
			8.53785e-23	0.783103	0.932	0.797	2.87674e-18	M1-like	RGS1
			2.2787e-22	0.801734	0.736	0.47	7.67786e-18	M1-like	KLF4
			4.31795e-22	0.954353	0.707	0.442	1.45489e-17	M1-like	ATF3
			1.66181e-21	0.929279	0.851	0.671	5.59929e-17	M1-like	IER3
			1.38973e-19	1.27556	0.616	0.365	4.68256e-15	M1-like	CXCL2
			1.27619e-18	0.75955	0.795	0.574	4.29998e-14	M1-like	PLIN2
			1.8877e-18	0.782777	0.639	0.366	6.36042e-14	M1-like	C15orf48
			4.03461e-18	0.927812	0.844	0.624	1.35942e-13	M1-like	CCL3L3
			1.02756e-17	0.785342	0.526	0.22	3.46226e-13	M1-like	TNF
			1.84419e-16	2.86446	0.275	0.075	6.2138e-12	M1-like	CXCL10
			2.80579e-14	1.50711	0.447	0.283	9.45384e-10	M1-like	CXCL3
			1.70753e-13	1.15036	0.454	0.245	5.75336e-09	M1-like	G0S2
			2.37666e-12	1.0582	0.165	0.035	8.00792e-08	M1-like	IGLV3-1
			5.02552e-10	1.2829	0.3	0.145	1.6933e-05	M1-like	CCL20
			1.19432e-09	0.819149	0.199	0.058	4.02413e-05	M1-like	CXCL9
			2.56267e-08	0.863666	0.413	0.234	0.000863465	M1-like	IFIT2
			3.39802e-08	0.799603	0.28	0.135	0.00114493	M1-like	MMP9
			6.06155e-29	0.956759	0.574	0.318	2.04238e-24	M2-like	STAB1
			2.11917e-27	0.976636	0.814	0.67	7.14032e-23	M2-like	CD163
			2.04545e-24	1.18576	0.387	0.178	6.89195e-20	M2-like	MRC1
			9.05982e-18	1.03042	0.173	0.032	3.05262e-13	M2-like	F13A1
			8.73933e-16	1.11257	0.697	0.573	2.94463e-11	M2-like	RNASE1

### Sheet: Azizi
M1_sig	M2_sig		p_val	avg_log2FC	pct.1	pct.2	p_val_adj	cluster	Gene_Symbol
CCL5	ARG1/2 (ARG1, ARG2)		Sharma et al.
CCR7	Cathepsin A (CTSA)		5.33848e-25	0.762451	0.769	0.487	1.07949e-20	M1-like	HLA-DMB
CD40	CCL13		7.55195e-25	1.07703	0.183	0.029	1.52708e-20	M1-like	CXCL9
CD64 (FCGR1A)	CCL17		1.044e-21	1.01135	0.259	0.08	2.11106e-17	M1-like	CCL5
CD64 (FCGR1B)	CCL18		4.17546e-21	0.807764	0.512	0.265	8.4432e-17	M1-like	CD86
CD64 (FCGR1C)	CCL20		4.04353e-20	1.17276	0.147	0.027	8.17643e-16	M1-like	CXCL10
CD80	CCL22		4.11358e-18	0.909354	0.226	0.074	8.31807e-14	M1-like	LGALS2
CD86	CCL24		5.09497e-16	0.768167	0.402	0.198	1.03025e-11	M1-like	IRF1
CXCL10	CCL4		4.72984e-17	1.01333	0.67	0.466	9.5642e-13	M2-like	SPP1
CXCL11	CD163		1.3743e-10	1.11751	0.263	0.103	2.77897e-06	M2-like	FN1
CXCL9	CD200R1
CXCR10 (CCR10)	CD206 (MRC1)		Gonzalez et al.
IDO1	CD23 (FCER2)		1.51007e-64	2.26918	0.807	0.371	5.08804e-60	M1-like	HLA-DQA1
IL12 (IL12A, IL12B)	CD274		4.49544e-61	1.6563	0.877	0.397	1.51469e-56	M1-like	HLA-DMB
IL1A	CD276		2.68037e-55	2.21912	0.967	0.711	9.03125e-51	M1-like	HLA-DPA1
IL1B	CD32 (FCGR2A, FCGR2B, FCGR2C)		5.05059e-54	2.10465	0.97	0.665	1.70174e-49	M1-like	HLA-DPB1
IL23 (IL23A)	CLEC7A		1.04431e-53	2.15618	0.998	0.902	3.51869e-49	M1-like	HLA-DRA
IL6	CSF1R		1.94741e-47	1.73535	0.874	0.521	6.56161e-43	M1-like	HLA-DQB1
iNOS (NOS2)	CTSC		4.39085e-46	1.90905	0.988	0.799	1.47945e-41	M1-like	HLA-DRB1
IRF1	CTSB		4.15295e-45	0.956409	1	1	1.39929e-40	M1-like	B2M
IRF5	CTSD		9.86308e-45	1.43302	0.932	0.588	3.32326e-40	M1-like	HLA-DMA
KYNU	EGF		1.46889e-41	1.82632	0.683	0.309	4.94927e-37	M1-like	HLA-DRB5
MHCII (HLA-DMA, HLA-DMB, HLA-DRA, HLA-DRB3, CD74, HLA-DRB1)	FASL (FASLG)		3.91976e-41	1.57212	0.999	0.938	1.32072e-36	M1-like	CD74
TNFa (TNF)	FN1		4.55349e-36	1.71674	0.864	0.526	1.53425e-31	M1-like	RGS1
	IL10		1.20472e-34	1.11804	0.783	0.407	4.0592e-30	M1-like	AKR1B1
	IL1R2		6.72719e-29	0.948858	0.66	0.201	2.26666e-24	M1-like	SERPINF1
	IL1RA (IL1RN)		2.9991e-28	0.918337	0.616	0.175	1.01052e-23	M1-like	C3
	IL4R		3.40736e-28	1.03125	0.74	0.33	1.14808e-23	M1-like	TMEM176B
	IRF4		5.34659e-28	1.01128	0.984	0.871	1.80148e-23	M1-like	ITM2B
	LYVE1		1.44152e-26	1.12043	0.925	0.701	4.85707e-22	M1-like	TREM2
	MARCO		3.8394e-25	0.846294	0.783	0.387	1.29365e-20	M1-like	LY86
	MMP14		8.28726e-25	1.07406	0.965	0.794	2.79231e-20	M1-like	C1QC
	MMP19		2.61142e-24	0.914782	0.424	0.124	8.79891e-20	M1-like	CCL5
	MMP9		6.53699e-24	0.965285	0.974	0.887	2.20257e-19	M1-like	HLA-C
	MSR1		9.27388e-23	0.828381	0.66	0.278	3.12474e-18	M1-like	GPR34
	PDCD1LG2		1.32827e-21	0.833979	0.732	0.34	4.47547e-17	M1-like	FCGR1A
	TGFB1		1.53672e-20	0.789062	0.786	0.485	5.17782e-16	M1-like	BAX
	TGFB2		3.15769e-20	0.795087	0.536	0.186	1.06395e-15	M1-like	OLFML3
	TGFB3		3.24824e-19	0.765814	0.935	0.66	1.09446e-14	M1-like	RNASET2
	TNFSF12		6.41881e-19	0.99928	0.986	0.902	2.16275e-14	M1-like	APOE
	TNFSF8		9.65939e-19	0.831674	0.743	0.397	3.25464e-14	M1-like	CXCR4
	VEGFA		1.31616e-18	0.816587	0.981	0.82	4.43467e-14	M1-like	C1QB
	VEGFB		5.47599e-17	0.788538	0.733	0.448	1.84508e-12	M1-like	LIPA
	VEGFC		7.02177e-16	0.769719	0.581	0.325	2.36591e-11	M1-like	FAM26F
	VEGFD (FIGF)		2.79961e-12	0.873988	0.901	0.737	9.433e-08	M1-like	CCL3
	VTCN1		2.88839e-12	0.851954	0.907	0.747	9.73214e-08	M1-like	DUSP1
	WNT7b (WNT7B)		1.49258e-09	1.68718	0.121	0.041	5.02908e-05	M1-like	CXCL10
			9.15425e-34	1.73434	0.856	0.565	3.08443e-29	M2-like	RNASE1
			3.0895e-23	0.789054	0.99	0.953	1.04097e-18	M2-like	CTSB
			3.22878e-22	0.884294	0.933	0.806	1.0879e-17	M2-like	S100A6
			7.28028e-16	0.781069	0.912	0.787	2.45302e-11	M2-like	S100A10
			1.84097e-15	0.815461	0.985	0.953	6.20297e-11	M2-like	CTSD
			5.68416e-15	1.14911	0.804	0.675	1.91522e-10	M2-like	CD163
			4.20584e-13	0.902875	0.825	0.737	1.41712e-08	M2-like	CTSZ
			7.94688e-13	0.980012	0.83	0.705	2.67762e-08	M2-like	S100A9
			1.31048e-12	1.16173	0.469	0.193	4.41554e-08	M2-like	MRC1
			8.1944e-12	0.888005	0.34	0.109	2.76102e-07	M2-like	ANPEP
			1.00608e-11	1.20635	0.521	0.357	3.38989e-07	M2-like	CRIP1
			3.91119e-11	1.01058	0.479	0.263	1.31784e-06	M2-like	PLEC
			2.10344e-10	1.01196	0.407	0.201	7.08732e-06	M2-like	MARCO
			2.13647e-10	0.800206	0.577	0.42	7.19863e-06	M2-like	IQGAP1
			2.55629e-09	1.21655	0.634	0.576	8.61317e-05	M2-like	FN1
			1.07773e-08	0.824015	0.907	0.907	0.000363129	M2-like	CSTB
			2.21098e-08	3.13965	0.17	0.009	0.000744968	M2-like	SCGB1D2
			3.31378e-08	3.94504	0.165	0.015	0.00111654	M2-like	SCGB2A2
			3.66498e-08	0.983496	0.268	0.103	0.00123488	M2-like	VCAN
			1.42603e-07	1.34616	0.155	0.009	0.00480487	M2-like	SCGB2A1
