## Supplementary material for "Delineation of signaling routes that underlie differences in macrophage phenotypic states": Table S7

### Sheet: Guide
Over-representation analysis of HALLMARK signatures within differentially expressed genes between M1- and M2-like macrophages
Column	Description
ID	HALLMARK identifier
GeneRatio	Number of genes and total input size
BgRatio	Number of genes in the geneset and background
pvalue	Associated p-value
FDR	Benjamini-Hochberg corrected p-value
geneID	Gene symbols
Count	Number of genes
Dir	Direction

### Sheet: CD163
All differentially expressed genes considered
ID	GeneRatio	BgRatio	pvalue	FDR	geneID	Count	Dir
Sharma et al.
Gonzalez et al.
Differentially expresed genes found in signature sets not considered
ID	GeneRatio	BgRatio	pvalue	FDR	geneID	Count	Dir
Sharma et al.
Gonzalez et al.

### Sheet: Proteomics
All differentially expressed genes considered
ID	GeneRatio	BgRatio	pvalue	FDR	geneID	Count	Dir
Sharma et al.
HALLMARK_INTERFERON_ALPHA_RESPONSE	2/3	95/4092	0.001576064	0.01488706	ISG20/CXCL10	2	M1-like
HALLMARK_INFLAMMATORY_RESPONSE	2/3	192/4092	0.006368366	0.01488706	CXCL10/IL7R	2	M1-like
HALLMARK_KRAS_SIGNALING_UP	2/3	193/4092	0.006433968	0.01488706	CXCL10/IL7R	2	M1-like
HALLMARK_INTERFERON_GAMMA_RESPONSE	2/3	197/4092	0.006699622	0.01488706	ISG20/CXCL10	2	M1-like
HALLMARK_TNFA_SIGNALING_VIA_NFKB	2/3	198/4092	0.006766846	0.01488706	CXCL10/IL7R	2	M1-like
Gonzalez et al.
HALLMARK_INTERFERON_GAMMA_RESPONSE	19/24	198/4280	6.445004e-22	1.546801e-20	MT2A/ISG15/VAMP5/STAT1/LAP3/MX1/IFIT3/ISG20/PSMB9/PSME2/CXCL10/IFIT2/SERPING1/TNFSF10/SOD2/CXCL9/IFIT1/IFI27/CXCL11	19	M1-like
HALLMARK_INTERFERON_ALPHA_RESPONSE	11/24	95/4280	7.044855e-13	8.453826e-12	ISG15/LAP3/MX1/IFIT3/ISG20/PSMB9/PSME2/CXCL10/IFIT2/IFI27/CXCL11	11	M1-like
HALLMARK_IL6_JAK_STAT3_SIGNALING	4/24	87/4280	1.240530e-03	9.924237e-03	STAT1/CXCL10/CXCL9/CXCL11	4	M1-like
HALLMARK_TNFA_SIGNALING_VIA_NFKB	5/24	199/4280	4.258564e-03	2.555138e-02	CXCL10/IFIT2/SOD2/BCL2A1/CXCL11	5	M1-like
HALLMARK_COAGULATION	3/4	138/4280	0.0001281643	0.001153478	CD9/LGMN/CFD	3	M2-like
HALLMARK_CHOLESTEROL_HOMEOSTASIS	2/4	73/4280	0.0016840794	0.007578357	CD9/LGMN	2	M2-like
HALLMARK_MTORC1_SIGNALING	2/4	196/4280	0.0117771938	0.035331581	CD9/LGMN	2	M2-like
Differentially expresed genes found in signature sets not considered
ID	GeneRatio	BgRatio	pvalue	FDR	geneID	Count	Dir
Sharma et al.
HALLMARK_INFLAMMATORY_RESPONSE	2/2	192/4092	0.002190632	0.005436797	CXCL10/IL7R	2	M1-like
HALLMARK_KRAS_SIGNALING_UP	2/2	193/4092	0.002213571	0.005436797	CXCL10/IL7R	2	M1-like
HALLMARK_TNFA_SIGNALING_VIA_NFKB	2/2	198/4092	0.002330056	0.005436797	CXCL10/IL7R	2	M1-like
Gonzalez et al.
HALLMARK_INTERFERON_GAMMA_RESPONSE	12/17	198/4280	3.500304e-13	6.650577e-12	STAT1/LAP3/PSMB9/PSME2/CXCL10/SERPING1/TNFSF10/SOD2/CXCL9/IFIT1/IFI27/CXCL11	12	M1-like
HALLMARK_INTERFERON_ALPHA_RESPONSE	6/17	95/4280	1.037257e-06	9.853940e-06	LAP3/PSMB9/PSME2/CXCL10/IFI27/CXCL11	6	M1-like
HALLMARK_IL6_JAK_STAT3_SIGNALING	4/17	87/4280	3.097565e-04	1.961791e-03	STAT1/CXCL10/CXCL9/CXCL11	4	M1-like
HALLMARK_INFLAMMATORY_RESPONSE	4/17	199/4280	6.693730e-03	2.543617e-02	CXCL10/TNFSF10/CXCL9/CXCL11	4	M1-like
HALLMARK_TNFA_SIGNALING_VIA_NFKB	4/17	199/4280	6.693730e-03	2.543617e-02	CXCL10/SOD2/BCL2A1/CXCL11	4	M1-like
HALLMARK_COAGULATION	2/3	138/4280	0.003031319	0.02425055	CD9/CFD	2	M2-lke

### Sheet: Core set
All differentially expressed genes considered
ID	GeneRatio	BgRatio	pvalue	FDR	geneID	Count	Dir
Sharma et al.
HALLMARK_IL6_JAK_STAT3_SIGNALING	5/8	87/4092	2.062547e-07	1.535604e-06	IRF1/IL1B/CXCL10/CXCL9/TNF	5	M1-like
HALLMARK_INFLAMMATORY_RESPONSE	6/8	192/4092	2.559339e-07	1.535604e-06	IRF1/IL1B/CXCL10/CXCL9/CXCL8/CCL5	6	M1-like
HALLMARK_TNFA_SIGNALING_VIA_NFKB	5/8	198/4092	1.254698e-05	5.018793e-05	IRF1/IL1B/CXCL10/CCL5/TNF	5	M1-like
HALLMARK_ALLOGRAFT_REJECTION	4/8	190/4092	2.722275e-04	7.516701e-04	IL1B/CXCL9/CCL5/TNF	4	M1-like
HALLMARK_INTERFERON_GAMMA_RESPONSE	4/8	197/4092	3.131959e-04	7.516701e-04	IRF1/CXCL10/CXCL9/CCL5	4	M1-like
HALLMARK_APOPTOSIS	3/8	159/4092	2.791531e-03	5.583061e-03	IRF1/IL1B/TNF	3	M1-like
HALLMARK_INTERFERON_ALPHA_RESPONSE	2/8	95/4092	1.363380e-02	2.337223e-02	IRF1/CXCL10	2	M1-like
Gonzalez et al.
HALLMARK_TNFA_SIGNALING_VIA_NFKB	21/26	199/4280	1.957497e-24	6.068242e-23	NFKBIA/SOD2/CD83/DUSP2/DUSP1/IL1B/PPP1R15A/IRF1/JUNB/CCL5/SGK1/KLF4/ATF3/IER3/CXCL2/TNF/CXCL10/CXCL3/G0S2/CCL20/IFIT2	21	M1-like
HALLMARK_INFLAMMATORY_RESPONSE	9/26	199/4280	1.331357e-06	2.063603e-05	CXCL8/NFKBIA/IL1B/IRF1/CCL5/RGS1/CXCL10/CCL20/CXCL9	9	M1-like
HALLMARK_IL6_JAK_STAT3_SIGNALING	6/26	87/4280	9.853168e-06	1.018161e-04	IL1B/IRF1/TNF/CXCL10/CXCL3/CXCL9	6	M1-like
HALLMARK_INTERFERON_GAMMA_RESPONSE	7/26	198/4280	1.265913e-04	7.848663e-04	NFKBIA/SOD2/IRF1/CCL5/CXCL10/CXCL9/IFIT2	7	M1-like
HALLMARK_KRAS_SIGNALING_UP	7/26	198/4280	1.265913e-04	7.848663e-04	IL1B/PPP1R15A/KLF4/CXCL10/G0S2/CCL20/MMP9	7	M1-like
HALLMARK_UV_RESPONSE_UP	6/26	155/4280	2.583163e-04	1.334634e-03	NFKBIA/SOD2/IRF1/JUNB/ATF3/CXCL2	6	M1-like
HALLMARK_APOPTOSIS	6/26	160/4280	3.071479e-04	1.360227e-03	SOD2/IL1B/IRF1/ATF3/IER3/TNF	6	M1-like
HALLMARK_HYPOXIA	5/26	194/4280	5.486757e-03	1.931575e-02	DUSP1/PPP1R15A/ATF3/IER3/PLIN2	5	M1-like
HALLMARK_ALLOGRAFT_REJECTION	5/26	195/4280	5.607798e-03	1.931575e-02	IL1B/CCL5/TNF/CXCL9/MMP9	5	M1-like
Differentially expresed genes found in signature sets not considered
ID	GeneRatio	BgRatio	pvalue	FDR	geneID	Count	Dir
Sharma et al.
Gonzalez et al.
HALLMARK_TNFA_SIGNALING_VIA_NFKB	16/19	199/4280	2.261399e-19	6.558056e-18	NFKBIA/SOD2/CD83/DUSP2/DUSP1/PPP1R15A/JUNB/SGK1/KLF4/ATF3/IER3/CXCL2/CXCL3/G0S2/CCL20/IFIT2	16	M1-like
HALLMARK_UV_RESPONSE_UP	5/19	155/4280	4.498309e-04	6.522549e-03	NFKBIA/SOD2/JUNB/ATF3/CXCL2	5	M1-like
HALLMARK_HYPOXIA	5/19	194/4280	1.255805e-03	9.981210e-03	DUSP1/PPP1R15A/ATF3/IER3/PLIN2	5	M1-like
HALLMARK_KRAS_SIGNALING_UP	5/19	198/4280	1.376719e-03	9.981210e-03	PPP1R15A/KLF4/G0S2/CCL20/MMP9	5	M1-like

### Sheet: Extended set
All differentially expressed genes considered
ID	GeneRatio	BgRatio	pvalue	FDR	geneID	Count	Dir
Sharma et al.
HALLMARK_INTERFERON_GAMMA_RESPONSE	5/6	197/4092	1.420061e-06	1.704073e-05	CXCL9/CCL5/CD86/CXCL10/IRF1	5	M1-like
HALLMARK_ALLOGRAFT_REJECTION	4/6	190/4092	6.280835e-05	2.618546e-04	HLA-DMB/CXCL9/CCL5/CD86	4	M1-like
HALLMARK_INFLAMMATORY_RESPONSE	4/6	192/4092	6.546365e-05	2.618546e-04	CXCL9/CCL5/CXCL10/IRF1	4	M1-like
HALLMARK_IL6_JAK_STAT3_SIGNALING	3/6	87/4092	1.773232e-04	5.319696e-04	CXCL9/CXCL10/IRF1	3	M1-like
HALLMARK_TNFA_SIGNALING_VIA_NFKB	3/6	198/4092	2.002562e-03	4.806149e-03	CCL5/CXCL10/IRF1	3	M1-like
HALLMARK_INTERFERON_ALPHA_RESPONSE	2/6	95/4092	7.528567e-03	1.505713e-02	CXCL10/IRF1	2	M1-like
HALLMARK_IL2_STAT5_SIGNALING	2/6	194/4092	2.956488e-02	4.607706e-02	CD86/CXCL10	2	M1-like
HALLMARK_COMPLEMENT	2/6	198/4092	3.071804e-02	4.607706e-02	CCL5/IRF1	2	M1-like
HALLMARK_EPITHELIAL_MESENCHYMAL_TRANSITION	2/2	196/4092	0.002283103	0.01369862	SPP1/FN1	2	M2-like
Gonzalez et al.
HALLMARK_ALLOGRAFT_REJECTION	8/22	195/4280	2.967764e-06	3.830135e-05	HLA-DQA1/HLA-DMB/HLA-DRA/B2M/HLA-DMA/CD74/LY86/CCL5	8	M1-like
HALLMARK_INTERFERON_GAMMA_RESPONSE	8/22	198/4280	3.330552e-06	3.830135e-05	HLA-DQA1/HLA-DRB1/B2M/HLA-DMA/CD74/CCL5/FCGR1A/CXCL10	8	M1-like
HALLMARK_INTERFERON_ALPHA_RESPONSE	4/22	95/4280	1.226198e-03	9.400853e-03	B2M/CD74/HLA-C/CXCL10	4	M1-like
HALLMARK_COMPLEMENT	4/11	200/4280	0.001178367	0.01885387	CTSB/CTSD/S100A9/FN1	4	M2-like
Differentially expresed genes found in signature sets not considered
ID	GeneRatio	BgRatio	pvalue	FDR	geneID	Count	Dir
Sharma et al.
Gonzalez et al.
